# The COVID-19 PHARMACOME: A method for the rational selection of drug repurposing candidates from multimodal knowledge harmonization

**DOI:** 10.1101/2020.09.23.308239

**Authors:** Bruce Schultz, Andrea Zaliani, Christian Ebeling, Jeanette Reinshagen, Denisa Bojkova, Vanessa Lage-Rupprecht, Reagon Karki, Sören Lukassen, Yojana Gadiya, Neal G. Ravindra, Sayoni Das, Shounak Baksi, Daniel Domingo-Fernández, Manuel Lentzen, Mark Strivens, Tamara Raschka, Jindrich Cinatl, Lauren Nicole DeLong, Phil Gribbon, Gerd Geisslinger, Sandra Ciesek, David van Dijk, Steve Gardner, Alpha Tom Kodamullil, Holger Fröhlich, Manuel Peitsch, Marc Jacobs, Julia Hoeng, Roland Eils, Carsten Claussen, Martin Hofmann-Apitius

## Abstract

The SARS-CoV-2 pandemic has challenged researchers at a global scale. The scientific community’s massive response has resulted in a flood of experiments, analyses, hypotheses, and publications, especially in the field of drug repurposing. However, many of the proposed therapeutic compounds obtained from SARS-CoV-2 specific assays are not in agreement and thus demonstrate the need for a singular source of COVID-19 related information from which a rational selection of drug repurposing candidates can be made. In this paper, we present the COVID-19 PHARMACOME, a comprehensive drug-target-mechanism graph generated from a compilation of 10 separate disease maps and sources of experimental data focused on SARS-CoV-2 / COVID-19 pathophysiology. By applying our systematic approach, we were able to predict the synergistic effect of specific drug pairs, such as Remdesivir and Thioguanosine or Nelfinavir and Raloxifene, on SARS-CoV-2 infection. Experimental validation of our results demonstrate that our graph can be used to not only explore the involved mechanistic pathways, but also to identify novel combinations of drug repurposing candidates.
