## Supplementary Table 3 for "The COVID-19 PHARMACOME: A method for the rational selection of drug repurposing candidates from multimodal knowledge harmonization"

### Sheet: Overview
Compound 1	Compound 2	combinations	outcome	Broad_Target_1	Broad_Target_2	Unnamed: 13	num_targets_compound_1	num_targets_compound_2	num_pathways_gsea_compound_1	num_pathways_gsea_compound_2	overlap_pathways	overlap_pathways_relative_compound_1	overlap_pathways_relative_compound_2
Oseltamivir phosphate	Rupintrivir	Oseltamivir phosphate + Rupintrivir	additive				8	4	22	4	0	0	0
Mefloquine	Rupintrivir	Mefloquine + Rupintrivir	synergism	ADORA2A, HBA1			22	4	60	4	0	0	0
Nitazoxanide	Cathepsin Inhibitor 1	Nitazoxanide + Cathepsin Inhibitor 1	antagonism		CTSB, CTSL, CTSV		40	15	160	44	1	0.00625	0.0227273
Mefloquine	Oseltamivir phosphate	Mefloquine + Oseltamivir phosphate	additive	ADORA2A, HBA1			22	8	60	22	2	0.0333333	0.0909091
Triflupromazine hydrochloride	Lopinavir	Triflupromazine hydrochloride + Lopinavir	synergism	CHRM1, CHRM2, DRD1, DRD2, HTR2B	POL		27	20	5	57	1	0.2	0.0175439
Amodiaquine	Nitazoxanide	Amodiaquine + Nitazoxanide	synergism	HNMT			11	40	56	160	18	0.321429	0.1125
Nitazoxanide	Lopinavir	Nitazoxanide + Lopinavir	both synergism and antagonism		POL		40	20	160	57	28	0.175	0.491228
Nitazoxanide	Ritonavir	Nitazoxanide + Ritonavir	additive		CYP1A2, CYP2B6, CYP2C19, CYP2C8, CYP2C9, CYP2D6, CYP2E1, CYP3A4, CYP3A5, CYP3A7		40	120	160	585	84	0.525	0.14359
Hydroxychloroquine sulfate	Lopinavir	Hydroxychloroquine sulfate + Lopinavir	additive	TLR7, TLR9	POL		93	20	630	57	31	0.0492063	0.54386
Doxycycline hyclate	Saracatinib	Doxycycline hyclate + Saracatinib	inconclusive	MMP8	ABL1, LCK, SRC, YES1		112	293	609	1316	337	0.553366	0.256079
Amodiaquine	Lopinavir	Amodiaquine + Lopinavir	synergism	HNMT	POL		11	20	56	57	34	0.607143	0.596491
Doxycycline hyclate	Lopinavir	Doxycycline hyclate + Lopinavir	additive	MMP8	POL		112	20	609	57	37	0.0607553	0.649123
Leflunomide	Lopinavir	Leflunomide + Lopinavir	additive	DHODH	POL		120	20	560	57	39	0.0696429	0.684211
Leflunomide	Mefloquine	Leflunomide + Mefloquine	inconclusive	DHODH	ADORA2A, HBA1		120	22	560	60	46	0.0821429	0.766667
Triflupromazine hydrochloride	Resveratrol	Triflupromazine hydrochloride + Resveratrol	inconclusive	CHRM1, CHRM2, DRD1, DRD2, HTR2B	CSNK2A1, NQO2, PTGS1, PTGS2		27	188	5	1001	4	0.8	0.003996
Sirolimus	Hydroxychloroquine sulfate	Sirolimus + Hydroxychloroquine sulfate	additive		TLR7, TLR9		486	93	1599	630	551	0.34459	0.874603
Disulfiram	Hydroxychloroquine sulfate	Disulfiram + Hydroxychloroquine sulfate	additive	ALDH2, DBH	TLR7, TLR9		156	93	812	630	555	0.683498	0.880952
Nelfinavir	Raloxifene	Nelfinavir + Raloxifene	synergy	O90777 (uniprot), HIV-1 protease	ESR1,ESR2		105	123	628	730	561	0.893312	0.768493
Leflunomide	Nelfinavir Mesylate	Leflunomide + Nelfinavir Mesylate	inconclusive	DHODH	CYP1A2, CYP2B6, CYP2C19, CYP2C9, CYP2D6, CYP3A4, CYP3A7		120	105	560	628	513	0.916071	0.816879
Nelfinavir Mesylate	Lopinavir	Nelfinavir Mesylate + Lopinavir	inconclusive	CYP1A2, CYP2B6, CYP2C19, CYP2C9, CYP2D6, CYP3A4, CYP3A7	POL		105	20	628	57	54	0.0859873	0.947368
Lopinavir	Indinavir sulfate	Lopinavir + Indinavir sulfate	additive	POL	CYP3A4, CYP3A5, CYP3A7		20	106	57	615	56	0.982456	0.0910569
Resveratrol	Rupintrivir	Resveratrol + Rupintrivir	additive	CSNK2A1, NQO2, PTGS1, PTGS2			188	4	1001	4	4	0.003996	1
Amodiaquine	Arbidol	Amodiaquine + Arbidol	synergism	HNMT	CYP3A4		11	2	56	0
Calpeptin	Arbidol	Calpeptin + Arbidol	inconclusive		CYP3A4		8	2
Emetine dihydrochloride hydrate	Arbidol	Emetine dihydrochloride hydrate + Arbidol	inconclusive	RPS2	CYP3A4		1	2
Lopinavir	Arbidol	Lopinavir + Arbidol	synergism	POL	CYP3A4		20	2	57	0
Mefloquine	Arbidol	Mefloquine + Arbidol	inconclusive	ADORA2A, HBA1	CYP3A4		22	2	60	0
Nitazoxanide	Arbidol	Nitazoxanide + Arbidol	synergism		CYP3A4		40	2	160	0
Emetine dihydrochloride hydrate	Calpeptin	Emetine dihydrochloride hydrate + Calpeptin	inconclusive	RPS2			1	8
Nitazoxanide	Calpeptin	Nitazoxanide + Calpeptin	inconclusive				40	8	160	0
Nitazoxanide	Camostat Mesilate	Nitazoxanide + Camostat Mesilate	additive		TMPRSS2		40	1	160	0
Oseltamivir phosphate	Camostat Mesilate	Oseltamivir phosphate + Camostat Mesilate	additive		TMPRSS2		8	1	22	0
Arbidol	Cathepsin Inhibitor 1	Arbidol + Cathepsin Inhibitor 1	inconclusive	CYP3A4	CTSB, CTSL, CTSV		2	15	0	44
Emetine dihydrochloride hydrate	Cathepsin Inhibitor 1	Emetine dihydrochloride hydrate + Cathepsin Inhibitor 1	inconclusive	RPS2	CTSB, CTSL, CTSV		1	15	0	44
Ritonavir	Cephaeline HBr	Ritonavir + Cephaeline HBr	inconclusive	CYP1A2, CYP2B6, CYP2C19, CYP2C8, CYP2C9, CYP2D6, CYP2E1, CYP3A4, CYP3A5, CYP3A7			120	1	585	0
Sirolimus	Emetine dihydrochloride hydrate	Sirolimus + Emetine dihydrochloride hydrate	inconclusive		RPS2		486	1	1599	0
Triflupromazine hydrochloride	Emetine dihydrochloride hydrate	Triflupromazine hydrochloride + Emetine dihydrochloride hydrate	inconclusive	CHRM1, CHRM2, DRD1, DRD2, HTR2B	RPS2		27	1	5	0
Camostat Mesilate	Favipiravir	Camostat Mesilate + Favipiravir	additive	TMPRSS2			1	1
Emetine dihydrochloride hydrate	Favipiravir	Emetine dihydrochloride hydrate + Favipiravir	inconclusive	RPS2			1	1
Hydroxychloroquine sulfate	Favipiravir	Hydroxychloroquine sulfate + Favipiravir	additive	TLR7, TLR9			93	1	630	0
Nitazoxanide	Favipiravir	Nitazoxanide + Favipiravir	additive				40	1	160	0
Oseltamivir phosphate	Favipiravir	Oseltamivir phosphate + Favipiravir	additive				8	1	22	0
Resveratrol	Favipiravir	Resveratrol + Favipiravir	additive	CSNK2A1, NQO2, PTGS1, PTGS2			188	1	1001	0
Saquinavir Mesylate	Favipiravir	Saquinavir Mesylate + Favipiravir	additive				114	1	608	0
Saracatinib	Favipiravir	Saracatinib + Favipiravir	inconclusive	ABL1, LCK, SRC, YES1			293	1	1316	0
Emetine dihydrochloride hydrate	Lopinavir	Emetine dihydrochloride hydrate + Lopinavir	inconclusive	RPS2	POL		1	20	0	57
Emetine dihydrochloride hydrate	Mefloquine	Emetine dihydrochloride hydrate + Mefloquine	inconclusive	RPS2	ADORA2A, HBA1		1	22	0	60
Arbidol	Nafamostat mesylate	Arbidol + Nafamostat mesylate	additive	CYP3A4			2	16	0	39
Arbidol	NCGC00411883-01	Arbidol + NCGC00411883-01	synergism	CYP3A4			2	0
Emetine dihydrochloride hydrate	NCGC00411883-01	Emetine dihydrochloride hydrate + NCGC00411883-01	synergism	RPS2			1	0
Nitazoxanide	NCGC00411883-01	Nitazoxanide + NCGC00411883-01	synergism				40	0	160	0
Emetine dihydrochloride hydrate	Nelfinavir Mesylate	Emetine dihydrochloride hydrate + Nelfinavir Mesylate	inconclusive	RPS2	CYP1A2, CYP2B6, CYP2C19, CYP2C9, CYP2D6, CYP3A4, CYP3A7		1	105	0	628
Emetine dihydrochloride hydrate	Nitazoxanide	Emetine dihydrochloride hydrate + Nitazoxanide	synergism	RPS2			1	40	0	160
Acifluorfen	Remdesivir	Acifluorfen + Remdesivir	additive		A0A220F1P8	Unreviewed Uniprot	8	1	5	0
Acifluorfen-sodium	Remdesivir	Acifluorfen-sodium + Remdesivir	additive		A0A220F1P8	Unreviewed Uniprot	1	1
Amodiaquine	Remdesivir	Amodiaquine + Remdesivir	both synergism and antagonism	HNMT	A0A220F1P8	Unreviewed Uniprot	11	1	56	0
Arbidol	Remdesivir	Arbidol + Remdesivir	both synergism and antagonism	CYP3A4	A0A220F1P8	Unreviewed Uniprot	2	1
Calpeptin	Remdesivir	Calpeptin + Remdesivir	inconclusive		A0A220F1P8	Unreviewed Uniprot	8	1
Camostat Mesilate	Remdesivir	Camostat Mesilate + Remdesivir	antagonism	TMPRSS2	A0A220F1P8	Unreviewed Uniprot	1	1
Cathepsin Inhibitor 1	Remdesivir	Cathepsin Inhibitor 1 + Remdesivir	inconclusive	CTSB, CTSL, CTSV	A0A220F1P8	Unreviewed Uniprot	15	1	44	0
Emetine dihydrochloride hydrate	Remdesivir	Emetine dihydrochloride hydrate + Remdesivir	inconclusive	RPS2	A0A220F1P8	Unreviewed Uniprot	1	1
Hydroxychloroquine sulfate	Remdesivir	Hydroxychloroquine sulfate + Remdesivir	antagonism	TLR7, TLR9	A0A220F1P8	Unreviewed Uniprot	93	1	630	0
Indinavir sulfate	Remdesivir	Indinavir sulfate + Remdesivir	additive	CYP3A4, CYP3A5, CYP3A7	A0A220F1P8	Unreviewed Uniprot	106	1	615	0
Mefloquine	Remdesivir	Mefloquine + Remdesivir	both synergism and antagonism	ADORA2A, HBA1	A0A220F1P8	Unreviewed Uniprot	22	1	60	0
NCGC00411883-01	Remdesivir	NCGC00411883-01 + Remdesivir	antagonism		A0A220F1P8	Unreviewed Uniprot	0	1
Nitazoxanide	Remdesivir	Nitazoxanide + Remdesivir	synergism		A0A220F1P8	Unreviewed Uniprot	40	1	160	0
Z-FA-FMK	Remdesivir	Z-FA-FMK + Remdesivir	inconclusive		A0A220F1P8	Unreviewed Uniprot	1	1
Emetine dihydrochloride hydrate	Ritonavir	Emetine dihydrochloride hydrate + Ritonavir	inconclusive	RPS2	CYP1A2, CYP2B6, CYP2C19, CYP2C8, CYP2C9, CYP2D6, CYP2E1, CYP3A4, CYP3A5, CYP3A7		1	120	0	585
2-cyano-Pyrimidine	Rupintrivir	2-cyano-Pyrimidine + Rupintrivir	additive				1	4	0	4
Camostat Mesilate	Rupintrivir	Camostat Mesilate + Rupintrivir	additive	TMPRSS2			1	4	0	4
Emetine dihydrochloride hydrate	Selumetinib	Emetine dihydrochloride hydrate + Selumetinib	inconclusive	RPS2			1	473	0	1415
Arbidol	Z-FA-FMK	Arbidol + Z-FA-FMK	inconclusive	CYP3A4			2	1
Lopinavir	Z-FA-FMK	Lopinavir + Z-FA-FMK	inconclusive	POL			20	1	57	0
Nitazoxanide	Z-FA-FMK	Nitazoxanide + Z-FA-FMK	inconclusive				40	1	160	0
Raloxifene	Remdesivir	Raloxifene + Remdesivir	antagonism	ESR1,ESR2	A0A220F1P8	Unreviewed Uniprot	123	1	730	0
Remdesivir	Anisomycin	Remdesivir + Anisomycin	inconclusive	A0A220F1P8	RPL10L, RPL13A,RPL3,RPL23, RPL15, RPL19, RPL23A, RPL24D1, RPL26L1, RPL8, RPL37, RPL11, SNU13	Unreviewed Uniprot	1	104	0	610
Remdesivir	Thioguanosine	Remdesivir + Thioguanosine	synergy	A0A220F1P8	HPRT1	Unreviewed Uniprot	1	11
