## Supplementary Table 4 for "The COVID-19 PHARMACOME: A method for the rational selection of drug repurposing candidates from multimodal knowledge harmonization"

### Sheet: Compound Activity
Repurposing Screening Compounds Used in Combinatorial Treatments	IC50 Values for Repurposing Compounds in Caco2 cells (µM)	IC50 values for the Repurposing Compounds in Vero E6 cells (µM)
Hydroxychloroquine sulfate	not active	>10uM		Legend
NCGC00411883-01	n.d.	n.d.		Bobrowski
Nitazoxanide	>10uM	>10uM		Ellinger
Camostat Mesilate	0.64	>10uM
Emetine dihydrochloride hydrate	>10uM	>10uM
Arbidol	not active	>10uM
Amodiaquine	>10uM	>10uM
Mefloquine	14.15	>10uM
Triflupromazine hydrochloride	>10uM	>10uM
Remdesivir	0.87	6.2
Cathepsin Inhibitor 1	not active	8.98
Lopinavir	>10uM	>10uM
Rupintrivir	n.d	n.d
Remdesivir	0.76	6.2
Anisomycin	0.12	>10uM
Thioguanosine	0.78	15.56
Nelfinavir	>20	7.08
Raloxifene	2.2	15.44
