## Supplementary Table 5 for "The COVID-19 PHARMACOME: A method for the rational selection of drug repurposing candidates from multimodal knowledge harmonization"

### Sheet: Combination Analysis
Compound Combinations	Path Length	Number of Associated Pathways (based on GSEA of targets of compounds)	Determined Outcome	Predicted Outcome
Hydroxychloroquine sulfate + Remdesivir	4	270	antagonism	antagonism		Legend
NCGC00411883-01 + Remdesivir	NA	NA	antagonism	NA		Bobrowski
Nitazoxanide + Cathepsin Inhibitor 1	3	NA	antagonism	inconclusive		Ellinger
Camostat Mesilate + Remdesivir	5	0	antagonism	antagonism
Nitazoxanide + NCGC00411883-01	NA	NA	synergism	NA		Path Length Legend
Emetine dihydrochloride hydrate + Nitazoxanide	NA	NA	synergism	NA		Length	Predicted Outcome
Arbidol + NCGC00411883-01	NA	NA	synergism	NA		2	Synergism
Amodiaquine + Lopinavir	2	49	synergism	synergism		3	Inconclusive
Nitazoxanide + Arbidol	2	NA	synergism	synergism		4+	Antagonism
Mefloquine + Rupintrivir	3	Rupintrivir has no targets in KG	synergism	inconclusive
Lopinavir + Arbidol	2	NA	synergism	synergism
Emetine dihydrochloride hydrate + NCGC00411883-01	NA	NA	synergism	NA
Triflupromazine hydrochloride + Lopinavir	2	38	synergism	synergism
Nitazoxanide + Remdesivir	4	65	synergism	antagonism
Amodiaquine + Arbidol	3	NA	synergism	inconclusive
Amodiaquine + Nitazoxanide	2	87	synergism	synergism
Raloxifene + Remdesivir	4	4	antagonism	antagonism
Remdesivir + Anisomycin	4	288	inconclusive	antagonism
Remdesivir + Thioguanosine	4	0	inconclusive	antagonism
Nelfinavir + Raloxifene	2	Nelfinavir has no targets in KG	synergism	synergism
