## Supplementary Table 6 for "The COVID-19 PHARMACOME: A method for the rational selection of drug repurposing candidates from multimodal knowledge harmonization"

### Sheet: Individual Drug CPEs
Compound	Cytopathic effect (CPE) IC50 (µM)
Luminespib	0.01
Amuvatinib	0.02
Nafamostat	0.04
JIB04 (NSC693627)	0.04
RS-102895	0.04
Carboxyamidotriazole	0.09
Monensin sodium	0.11
Anisomycin	0.12
Tyrphostin AG 879 (AG 879)	0.21
GSK2606414	0.21
Polidocanol	0.25
SC144	0.28
Closantel	0.42
AI-10-49	0.47
PIK-75	0.49
WYE-687	0.52
Cycloheximide	0.58
Alvocidib	0.59
Cetylpyridium chloride	0.62
Pevonedistat hydrochloride	0.63
Camostat	0.64
Spautin-1	0.67
Salinomycin (Procoxacin)	0.67
Dapirivine	0.73
Remdesivir	0.76
SB-612111	0.77
AC1NDSS5	0.77
Thioguanosine	0.78
LY2228820	0.87
Hexachlorophene	0.95
SB-657510	1.05
Papaverine	1.1
Tanaproget	1.15
VLX-600	1.2
Sorafenib	1.2
ZK-93423	1.34
OF-1	1.44
PTC-209	1.6
Posaconazole	1.61
KHS-101	1.64
Octenidine	1.65
CR8-(R)	1.65
Regorafenib	1.67
Thimerosal	1.69
Tioguanine	1.71
OSI-930	1.79
Hematoporphyrin	1.85
Chlormidazole	1.89
Abafungin	1.92
Methylene Blue	2.03
Ethaverine	2.15
Raloxifene	2.2
Ketoconazole	2.36
Ravuconaloze	2.76
Nemorubicin	3.21
Mibampator	3.28
ML-277	3.35
GSK2656157	3.86
Avasimibe (CI-1011)	3.93
Alisporivir	4.12
RAF265 (CHIR-265)	4.38
Homoharringtonine	4.71
3'-Fluorobenzylspiperone	5.16
Gemcitabine (elaidate)	5.17
CGP-71683	5.24
LGK-974	5.24
Pexidartinib	5.43
ER-27319 maleate	5.55
Lonafarnib	5.68
Avatrombopag	5.71
Apixaban	5.91
IPAG	5.96
Bentamapimod	5.99
Drotaverine	6.07
Niguldipine-(S)-(+)	6.08
AS-1949490	6.09
Remodelin	6.11
Revaprazan Hydrochloride	6.22
Gemcitabine	6.36
BMS 794833	6.48
Temoporfin	6.48
LE-135	8.05
RO5126766	9.6
NSC319276	10.66
LDE225 (NVP-LDE225, Erismodegib)	10.67
Clotrimazole	11.82
Dexniguldipine	12.09
Siramesine	12.31
LY335979 (Zosuquidar)	12.36
Teijin-compound-1	12.5
Prenylamine	12.94
Pimozide	13.64
Mefloquine hydrochloride	14.15
PD-102807	14.27
TP-003	14.33
PFK-015	14.79
ONC201	14.84
AMG-9810	14.97
Loratadine	15.13
SC-9	15.41
DCPIB	15.42
PSN-375963	16.49
Cyclosporine	16.69
CC-223	16.78
Lidoflazine	17.39
MBX-2982	17.52
PF-750	17.91
Loteprednol etabonate	17.92
Talmapimod	18.22
Vatalanib	18.27
AZD8055	18.33
Evacetrapib (LY2484595)	18.45
Adoprazine	18.59
Barnidipine HCl	18.85
PH-797804	18.85
Cloconazole HCl	18.92
AT-1015	18.97
Harringtonine	19
Flunarizine	19.05
Skepinone-L	19.12
PF-670462	19.23
Wnt-C59 (C59)	19.24
Basimglurant	19.31
DAA-1106	19.44
KN-93	19.49
PD153035 (Hydrochloride)	19.78
ABC294640	20.08
TC-E-5006	20.14
JHW-007	20.26
Fosaprepitant	20.38
Endoxifen HCl	20.42
WAY-207024	20.49
iCRT-14	20.51
Etifoxine	20.64
Sulconazole nitrate	20.74
Oxiconazole nitrate	20.81
ACTB-1003	20.88
