## Supplementary Table 7 for "The COVID-19 PHARMACOME: A method for the rational selection of drug repurposing candidates from multimodal knowledge harmonization"

### Sheet: All Path Lengths
Compound 1	Compound 2	Shortest Path	Outcome	Source
Acifluorfen	Remdesivir	5	additive	NCATS			Outcome	Average Path Length
ACIFLUORFEN	Remdesivir	5	additive	NCATS			additive	2.706
Amodiaquine	Remdesivir	4	both synergism and antagonism	NCATS			antagonism	4
Amodiaquine	Arbidol	3	synergism	NCATS			both synergism and antagonism	4
Amodiaquine	Lopinavir	2	synergism	NCATS			inconclusive	2.846
Amodiaquine	Nitazoxanide	2	synergism	NCATS			synergism	2.429
Arbidol	Nafamostat	3	additive	NCATS
Arbidol	Remdesivir	5	both synergism and antagonism	NCATS
Arbidol	Cathepsin Inhibitor 1	3	inconclusive	NCATS
Calpeptin	Arbidol	2	inconclusive	NCATS
Calpeptin	Remdesivir	5	inconclusive	NCATS
Camostat	Rupintrivir	3	additive	NCATS
Camostat	Remdesivir	5	antagonism	NCATS
Cathepsin Inhibitor 1	Remdesivir	5	inconclusive	NCATS
Disulfiram	Hydroxychloroquine	2	additive	NCATS
Doxycycline hyclate	Lopinavir	2	additive	NCATS
Doxycycline hyclate	Saracatinib	2	inconclusive	NCATS
Hydroxychloroquine	Lopinavir	2	additive	NCATS
Hydroxychloroquine	Remdesivir	4	antagonism	NCATS
Indinavir sulfate	Remdesivir	4	additive	NCATS
Leflunomide	Lopinavir	2	additive	NCATS
Leflunomide	Mefloquine	2	inconclusive	NCATS
Leflunomide	Nelfinavir Mesylate	2	inconclusive	NCATS
Lopinavir	Indinavir sulfate	2	additive	NCATS
Lopinavir	Arbidol	2	synergism	NCATS
Mefloquine	Oseltamivir phosphate	2	additive	NCATS
Mefloquine	Remdesivir	5	both synergism and antagonism	NCATS
Mefloquine	Arbidol	2	inconclusive	NCATS
Mefloquine	Rupintrivir	3	synergism	NCATS
Nelfinavir	Raloxifene	2	synergism	FhG-IME
Nelfinavir Mesylate	Lopinavir	2	inconclusive	NCATS
Nitazoxanide	Camostat	3	additive	NCATS
Nitazoxanide	Ritonavir	2	additive	NCATS
Nitazoxanide	Cathepsin Inhibitor 1	3	antagonism	NCATS
Nitazoxanide	Lopinavir	2	both synergism and antagonism	NCATS
Nitazoxanide	Calpeptin	2	inconclusive	NCATS
Nitazoxanide	Arbidol	2	synergism	NCATS
Nitazoxanide	Remdesivir	4	synergism	NCATS
Oseltamivir phosphate	Camostat	2	additive	NCATS
Oseltamivir phosphate	Rupintrivir	3	additive	NCATS
Raloxifene	Remdesivir	4	antagonism	FhG-IME
Remdesivir	Anisomycin	4	inconclusive	FhG-IME
Remdesivir	Thioguanosine	4	inconclusive	FhG-IME
Resveratrol	Rupintrivir	2	additive	NCATS
Sirolimus	Hydroxychloroquine	2	additive	NCATS
Triflupromazine hydrochloride	Resveratrol	2	inconclusive	NCATS
Triflupromazine hydrochloride	Lopinavir	2	synergism	NCATS
